# *Community* assesses differential cell communication using large multi-sample case-control scRNAseq datasets

**DOI:** 10.1101/2024.03.01.582941

**Authors:** Maria Solovey, Muhammet A. Celik, Felix R. Salcher, Mohmed Abdalfattah, Mostafa Ismail, Antonio Scialdone, Frank Ziemann, Maria Colomé-Tatché

## Abstract

Cell-cell communication is essential for physiological tissue function. In disease, this communication often gets disbalances by changes in the tissue cell type composition, fraction of cell engaged in communication and the rising or dropping expression levels of ligands, receptors and adhesion molecules. The changes in all these components of communication can be studied using single cell RNA-sequencing (scRNAseq) methods. With dropping sequencing costs, it is now possible to perform scRNAseq studies in larger cohorts of case and control samples to better address the heterogeneity of diseases. Here we present *community*, an R-based tool that is designed to perform differential communication analysis using scRNAseq between large cohorts of cases and controls. *Community* is able to reconstruct communication between different cell types both in the case and the control cohort of a dataset, and subsequently analyze which communication channels are affected in disease. *Community* is the first tool that integrates cell type abundance into the calculation of an interaction strength. *Community* is also able to disentangle the mechanisms underlying these changes, as well as detect interactions that are kept compensated by a sender or a receiver despite the disbalanced signaling from the counterpart. We tested *community* on two disease entities, ulcerative colitis and acute myeloid leukemia, using published scRNAseq datasets. We compared the performance of our tool to other differential communication pipelines, which *community* outperformed in speed and robustness. Overall, *community* is a fast, well-scalable, user-friendly R tool to assess differential cell-cell communication using large case-control scRNAseq datasets disentangling the driving mechanisms of communication shifts in disease.
