## Supplemental Table 1 for "*Community* assesses differential cell communication using large multi-sample case-control scRNAseq datasets"

### Sheet: cell_relabelling
cell_type_original	cell_type	source	cell_type_color	cell_type_shape
B	B	van Galen et al., 2019	green	12
CD10+ B cells	B	Oetjen et al., 2018	green	12
CD20+ B cells	B	Oetjen et al., 2018	green	12
ProB	B	van Galen et al., 2019	green	12
Mono	Mono	van Galen et al., 2019	darkorange	13
CD14+ monocytes	Mono	Oetjen et al., 2018	darkorange	13
CD16+ monocytes	Mono	Oetjen et al., 2018	darkorange	13
Mono-like	Mono	van Galen et al., 2019	darkorange	13
ProMono	Mono	van Galen et al., 2019	darkorange	13
Monocyte progenitors	Mono	Oetjen et al., 2018	darkorange	13
ProMono-like	Mono	van Galen et al., 2019	darkorange	13
T	T	van Galen et al., 2019	blue	12
CD4+ memory T cells	T	Oetjen et al., 2018	blue	12
CD4+ naive T cells	T	Oetjen et al., 2018	blue	12
CD8+ effector T cells	T	Oetjen et al., 2018	blue	12
CD8+ naive T cells	T	Oetjen et al., 2018	blue	12
CTL	T	van Galen et al., 2019	blue	12
pDC	DC	van Galen et al., 2019	brown	15
Plasmacytoid dendritic cells	DC	Oetjen et al., 2018	brown	15
cDC	DC	van Galen et al., 2019	brown	15
Dendritic cells	DC	Oetjen et al., 2018	brown	15
cDC-like	DC	van Galen et al., 2019	brown	15
earlyEry	Ery	van Galen et al., 2019	red	19
Early erythrocytes	Ery	Oetjen et al., 2018	red	19
Early erythroid progenitors	Ery	Oetjen et al., 2018	red	19
lateEry	Ery	van Galen et al., 2019	red	19
Late erythrocytes	Ery	Oetjen et al., 2018	red	19
Late erythroid progenitors	Ery	Oetjen et al., 2018	red	19
Megakaryocytes	Megakaryocytes	Oetjen et al., 2018	beige	13
NK	NK	van Galen et al., 2019	darkblue	17
Natural killer cells	NK	Oetjen et al., 2018	darkblue	17
Plasma	B	van Galen et al., 2019	green	9
Plasma cells	B	Oetjen et al., 2018	green	9
HSC	HSPC	van Galen et al., 2019	magenta	12
HSPCs	HSPC	Oetjen et al., 2018	magenta	12
Prog	HSPC	van Galen et al., 2019	magenta	12
GMP	HSPC	van Galen et al., 2019	magenta	12
HSC-like	HSPC	van Galen et al., 2019	magenta	12
Prog-like	HSPC	van Galen et al., 2019	magenta	12
GMP-like	HSPC	van Galen et al., 2019	magenta	12
CD4+ T	T	Lasry et al., 2022	blue	12
CD8+ T	T	Lasry et al., 2022	blue	12
CD16+ monocyte	Mono	Lasry et al., 2022	darkorange	13
cDC2	DC	Lasry et al., 2022	brown	15
B	B	Lasry et al., 2022	green	12
CD14+ monocyte	Mono	Lasry et al., 2022	darkorange	13
NK	NK	Lasry et al., 2022	darkblue	17
cDC1	DC	Lasry et al., 2022	brown	15
HLA-II+ monocyte	Mono	Lasry et al., 2022	darkorange	13
HSC	HSPC	Lasry et al., 2022	magenta	12
MAIT	T	Lasry et al., 2022	blue	12
CD11c+	Mono	Lasry et al., 2022	darkorange	13
Pre-B	B	Lasry et al., 2022	green	12
Pro-B	B	Lasry et al., 2022	green	12
DC precursor	DC	Lasry et al., 2022	brown	15
Granulocyte	Gran	Lasry et al., 2022	darkorange3	15
MPP	HSPC	Lasry et al., 2022	magenta	12
pDC	DC	Lasry et al., 2022	brown	15
MEP	HSPC	Lasry et al., 2022	magenta	12
gd T	T	Lasry et al., 2022	blue	12
GMP	HSPC	Lasry et al., 2022	magenta	12
Plasmablast	B	Lasry et al., 2022	green	9
Perivascular cell	PeriVasc	Lasry et al., 2022	gray	17
LymP	LymP	Lasry et al., 2022	darkolivegreen	12
Plasma cell	B	Lasry et al., 2022	green	9
Ery	Ery	Lasry et al., 2022	red	19
Stem	Epithelial	Smillie et al., 2019	red	19
TA 1	Epithelial	Smillie et al., 2019	red	19
TA 2	Epithelial	Smillie et al., 2019	red	19
Cycling TA	Epithelial	Smillie et al., 2019	red	19
Immature Enterocytes 1	Epithelial	Smillie et al., 2019	red	19
Immature Enterocytes 2	Epithelial	Smillie et al., 2019	red	19
Enterocyte Progenitors	Epithelial	Smillie et al., 2019	red	19
Enterocytes	Epithelial	Smillie et al., 2019	red	19
M cells	Epithelial	Smillie et al., 2019	red	19
Best4+ Enterocytes	Epithelial	Smillie et al., 2019	red	19
Secretory TA	Epithelial	Smillie et al., 2019	red	19
Immature Goblet	Epithelial	Smillie et al., 2019	red	19
Goblet	Epithelial	Smillie et al., 2019	red	19
Tuft	Epithelial	Smillie et al., 2019	red	19
Enteroendocrine	Epithelial	Smillie et al., 2019	red	19
WNT2B+ Fos-hi	Stromal	Smillie et al., 2019	violet	15
WNT2B+ Fos-lo 1	Stromal	Smillie et al., 2019	violet	15
WNT2B+ Fos-lo 2	Stromal	Smillie et al., 2019	violet	15
RSPO3+	Stromal	Smillie et al., 2019	violet	15
WNT5B+ 1	Stromal	Smillie et al., 2019	violet	15
WNT5B+ 2	Stromal	Smillie et al., 2019	violet	15
Inflammatory Fibroblasts	Stromal	Smillie et al., 2019	violet	15
Myofibroblasts	Stromal	Smillie et al., 2019	violet	15
Endothelial	Stromal	Smillie et al., 2019	violet	15
Microvascular	Stromal	Smillie et al., 2019	violet	15
Post-capillary Venules	Stromal	Smillie et al., 2019	violet	15
Pericytes	Stromal	Smillie et al., 2019	violet	15
Glia	Stromal	Smillie et al., 2019	violet	14
Macrophages	Immune	Smillie et al., 2019	blue	13
DC1	Immune	Smillie et al., 2019	blue	13
DC2	Immune	Smillie et al., 2019	blue	13
Inflammatory Monocytes	Immune	Smillie et al., 2019	blue	13
CD69+ Mast	Immune	Smillie et al., 2019	blue	13
CD69- Mast	Immune	Smillie et al., 2019	blue	13
Cycling Monocytes	Immune	Smillie et al., 2019	blue	13
NKs	Immune	Smillie et al., 2019	blue	12
ILCs	Immune	Smillie et al., 2019	blue	12
CD4+ Activated Fos-hi	Immune	Smillie et al., 2019	blue	12
CD4+ Activated Fos-lo	Immune	Smillie et al., 2019	blue	12
CD4+ Memory	Immune	Smillie et al., 2019	blue	12
Tregs	Immune	Smillie et al., 2019	blue	12
CD4+ PD1+	Immune	Smillie et al., 2019	blue	12
CD8+ IELs	Immune	Smillie et al., 2019	blue	12
CD8+ LP	Immune	Smillie et al., 2019	blue	12
CD8+ IL17+	Immune	Smillie et al., 2019	blue	12
MT-hi	Immune	Smillie et al., 2019	blue	12
Cycling T	Immune	Smillie et al., 2019	blue	12
Plasma	Immune	Smillie et al., 2019	blue	9
Follicular	Immune	Smillie et al., 2019	blue	14
GC	Immune	Smillie et al., 2019	blue	14
Cycling B	Immune	Smillie et al., 2019	blue	14
Megakaryocytes	Megakaryocytes	Lasry et al., 2022	beige	13
